# Environmental DNA from a small sample of reservoir water can tell volumes about its biodiversity

**DOI:** 10.1101/2021.08.06.455478

**Authors:** André lq Torres, Danielle Las Do Amaral, Murilo Guimaraes, Henrique B Pinheiro, Camila M Pereira, Giovanni M De Castro, Luana Ta Guerreiro, Juliana A Americo, Mauro F Rebelo

## Abstract

We evaluated the potential of metabarcoding in assessing the environmental DNA (eDNA) biodiversity profile in the water column of an hydroelectric power plant reservoir in southeast Brazil. Samples were obtained in three technical replicates at 1 km from the dam at 1, 13 and 25 m depths. For each minibarcodes -- COI, 12S and 16S -- 1.5 million paired-reads (150 base pairs) were sequenced. A total of 44 unique taxa were found. COI identified most of the taxa (34 taxa; 77.2 %) followed by 16S (14; 31.8 %) and 12S (10; 22.7 %). All minibarcodes identified fishes (13 taxa), however, COI detected other aquatic macro-invertebrates (18), algae (3) and amoebas (2). Richness was the same across the three depths (35 taxa), although, beta diversity suggested slightly divergent profiles. In just one location we identified 15 taxa never reported previously, 50% of the fish species identified in the last year of fishery monitoring and 13% of the species in biodiversity surveys performed from 2012 to 2021. Clustering into Amplicon Sequence Variants (ASV) showed that 12S and 16S are able to detect predominant haplotypes of fishes, suggesting they are suitable to study population genetics of this group. In this study we reviewed the species occurring within the Três Irmãos reservoir according to previous conventional surveys and demonstrated that eDNA metabarcoding can be applied to monitor its biodiversity.
