## Supplementary table 3 for "Environmental DNA from a small sample of reservoir water can tell volumes about its biodiversity"

### Sheet: 12S marker
Supplementary table 3: N of paired-reads (input), N and % of high quality paired-reads (filtered), N of denoised paired-reads, N and % of merged paired-reads and N and % of non-chimeric paired-reads
Depth	sample-id	input	filtered	% of input passed filter	denoised	merged	% of input merged	non-chimeric	% of input non-chimeric
25 m	01-12S	1372982	1229395	89.54	1213401	30740	2.24	30085	2.19
25 m	02-12S	2917127	2498924	85.66	2126014	66672	2.29	66588	2.28
25 m	03-12S	1274663	1163879	91.31	1155890	11738	0.92	11737	0.92
13 m	04-12S	1394401	1275370	91.46	1268053	19006	1.36	18927	1.36
13 m	05-12S	1262052	1153821	91.42	1147644	9092	0.72	9092	0.72
13 m	06-12S	1600440	1459780	91.21	1451350	37085	2.32	37006	2.31
1 m	07-12S	1398516	1281166	91.61	1273933	10102	0.72	10102	0.72
1 m	08-12S	1974570	1798120	91.06	1790094	24227	1.23	23884	1.21
1 m	09-12S	2254982	2072015	91.89	2060881	11935	0.53	11935	0.53
								219356

### Sheet: 16S marker
Suplemental table 3: N of paired-reads (input), N and % of high quality paired-reads (filtered), N of denoised paired-reads, N and % of merged paired-reads and N and % of non-chimeric paired-reads
Depth	sample-id	input	filtered	% of input passed filter	denoised	merged	% of input merged	non-chimeric	% of input non-chimeric
25 m	01-16S	2762691	2541854	92.01	2495220	2102783	76.11	1982318	71.75
25 m	02-16S	1356642	1237169	91.19	1190661	890000	65.6	804569	59.31
25 m	03-16S	1467650	1349052	91.92	1299052	1073726	73.16	1029644	70.16
13 m	04-16S	1177098	1079779	91.73	1031271	595395	50.58	578035	49.11
13 m	05-16S	1452998	1337155	92.03	1305299	968654	66.67	919563	63.29
13 m	06-16S	1251781	1146069	91.56	1117418	748157	59.77	714747	57.1
1 m	07-16S	1385519	1265783	91.36	1241924	805627	58.15	753142	54.36
1 m	08-16S	1331061	1229597	92.38	1204324	995363	74.78	927521	69.68
1 m	09-16S	1561148	1426373	91.37	1373831	759757	48.67	717547	45.96

### Sheet: COI marker
Suplemental table 3: N of paired-reads (input), N and % of high quality paired-reads (filtered), N of denoised paired-reads, N and % of merged paired-reads and N and % of non-chimeric paired-reads
Depth	sample-id	input	filtered	% of input passed filter	denoised	merged	% of input merged	non-chimeric	% of input non-chimeric
25 m	01-COI	1796175	1596298	88.87	1335674	671799	37.4	631470	35.16
25 m	02-COI	1382524	1285338	92.97	1265489	801118	57.95	751760	54.38
25 m	03-COI	2194255	2039289	92.94	2002650	1205189	54.92	1118328	50.97
13 m	04-COI	1202241	1114980	92.74	1097295	660241	54.92	607046	50.49
13 m	05-COI	1542936	1428707	92.6	1404342	820824	53.2	749699	48.59
13 m	06-COI	1441849	1339931	92.93	1316589	793195	55.01	726451	50.38
1 m	07-COI	1316260	1217434	92.49	1200663	640704	48.68	589986	44.82
1 m	08-COI	1895442	1751342	92.4	1715517	1109101	58.51	1020936	53.86
1 m	09-COI	2177969	1941769	89.16	1633915	967129	44.41	886940	40.72
